# art_modern: An Accelerated ART Simulator of Diverse Next-Generation Sequencing Reads

**DOI:** 10.64898/2026.02.20.707060

**Authors:** Zhejian Yu

**Affiliations:** Centre of Biomedical Systems and Informatics of Zhejiang University-University of Edinburgh Institute, Zhejiang University School of Medicine, Hangzhou 310003, China; Department of Bioengineering, University of Pennsylvania, Philadelphia, PA 19104, USA; Center for Computational and Genomic Medicine, Children’s Hospital of Philadelphia, Philadelphia, PA 19104, USA

## Abstract

**Summary:** Fast simulation of next-generation sequencing (NGS) data is vital for software development and benchmarking. Here we describe art_modern, an accelerated ART simulator that can simulate various NGS data. We accelerated ART using updated sampling algorithms, single-instruction multiple-data (SIMD) instruction-set extensions (ISEs), thread- and node-level parallelism, and an asynchronous output writer, while enabling simulation of transcriptome profiling data by supporting contig-specific coverage with strand information. The new implementation was benchmarked against popular performance-oriented NGS simulators, revealing a 75–77% reduction in CPU time and a 15–24 times acceleration in wall-clock time on a multi-core machine compared to the original implementation. With this simulator, the process of developing and benchmarking NGS sequence analysis algorithms can be largely accelerated.

**Availability and Implementation:** The software is implemented in C++17 with CMake as the building system. It can be built and executed on a modern GNU/Linux operating system with Boost, Zlib, and a C++17 compiler, with further acceleration available using Intel OneAPI C++/DPC++ compilers and Intel oneAPI MKL random generators. The software is available at https://github.com/YU-Zhejian/art_modern under the GNU General Public License v3.

**Contact:** Zhejian Yu
