## Supplementary material for "art_modern: An Accelerated ART Simulator of Diverse Next-Generation Sequencing Reads": Raw Data for Figures and R-Produced Figures: time-20260209.tsv

TEST_CASE	WALL_CLOCK	SYSTEM	USER	RSS	MAJ_PG_F	MIN_PG_F	VOL_CTX_S	IV_CTX_S
wgsim-genome-pe100-cov1	2.15	0.19	1.96	115068	0	109087	1	17
pirs-genome-pe100-cov1	1.03	0.33	7.28	32936	0	12985	68586	190
dwgsim-genome-pe100-cov1	5.55	0.57	4.97	358616	0	397722	1	22
art_original-genome-pe100-cov1	10.93	1.18	9.74	75792	0	28715	3	61
art_modern-genome-pe100-cov1	0.56	0.32	2.06	217556	0	87739	4261	78
art_modern_gcc-genome-pe100-cov1	0.75	0.26	3.26	193428	0	85823	5814	12
wgsim-genome-pe100-cov2	3.51	0.35	3.16	115240	0	109089	1	18
pirs-genome-pe100-cov2	1.80	0.67	12.86	33200	0	12973	140142	280
dwgsim-genome-pe100-cov2	8.86	0.61	8.25	359012	0	397722	1	39
art_original-genome-pe100-cov2	20.41	2.32	18.08	75900	0	28714	1	83
art_modern-genome-pe100-cov2	0.83	0.51	3.87	217120	0	87776	6789	68
art_modern_gcc-genome-pe100-cov2	1.41	0.34	6.50	194804	0	86194	16619	60
wgsim-genome-pe100-cov4	6.27	0.46	5.80	115280	0	109087	1	37
pirs-genome-pe100-cov4	3.51	1.41	24.59	33164	0	12991	291537	521
dwgsim-genome-pe100-cov4	15.61	0.83	14.78	358864	0	397721	1	64
art_original-genome-pe100-cov4	39.27	4.66	34.61	75816	0	28714	3	196
art_modern-genome-pe100-cov4	1.48	0.81	7.78	217212	0	87858	15119	117
art_modern_gcc-genome-pe100-cov4	2.36	0.70	12.73	194044	0	86002	25128	95
wgsim-genome-pe100-cov8	11.75	0.74	11.01	115436	0	109089	1	59
pirs-genome-pe100-cov8	6.73	2.63	47.30	32620	0	12982	588482	765
dwgsim-genome-pe100-cov8	29.06	1.08	27.98	358768	0	397722	1	119
art_original-genome-pe100-cov8	77.23	9.25	67.97	75396	0	28714	5	1412
art_modern-genome-pe100-cov8	2.84	1.47	16.27	218804	0	88163	34181	663
art_modern_gcc-genome-pe100-cov8	4.51	1.30	26.33	194796	0	86248	50588	524
wgsim-genome-pe100-cov16	23.17	1.36	21.79	114884	0	109086	4	357
pirs-genome-pe100-cov16	14.02	5.01	98.99	32372	0	12992	1137613	3497
dwgsim-genome-pe100-cov16	56.70	1.79	54.91	358688	0	397723	1	1648
art_original-genome-pe100-cov16	153.69	18.64	135.01	75264	0	28714	12	4180
art_modern-genome-pe100-cov16	5.40	2.81	32.15	221160	0	88815	66413	481
art_modern_gcc-genome-pe100-cov16	9.07	2.37	52.94	195728	0	86312	106375	471
wgsim-transcriptome-pe100-cov1	1.16	0.10	1.05	15452	0	12016	1	11
dwgsim-transcriptome-pe100-cov1	3.23	0.42	2.80	18636	0	251567	1	535
art_original-transcriptome-pe100-cov1	6.28	0.68	5.59	11488	0	1413	1	35
art_modern-transcriptome-pe100-cov1	0.46	0.16	1.25	247604	0	60428	5620	68
art_modern_gcc-transcriptome-pe100-cov1	0.63	0.15	1.88	224752	0	58542	6733	18
wgsim-transcriptome-pe100-cov2	1.91	0.11	1.80	15104	0	12016	1	15
dwgsim-transcriptome-pe100-cov2	5.12	0.46	4.64	18728	0	251567	1	564
art_original-transcriptome-pe100-cov2	11.47	1.33	10.14	11592	0	1413	1	46
art_modern-transcriptome-pe100-cov2	0.73	0.26	2.30	247288	0	60520	10092	156
art_modern_gcc-transcriptome-pe100-cov2	1.08	0.19	3.80	224544	0	58592	14631	27
wgsim-transcriptome-pe100-cov4	3.41	0.25	3.16	15532	0	12016	1	38
dwgsim-transcriptome-pe100-cov4	8.86	0.56	8.29	18704	0	251567	2	423
art_original-transcriptome-pe100-cov4	22.75	2.65	20.10	11756	0	1413	1	277
art_modern-transcriptome-pe100-cov4	1.26	0.45	4.32	252040	0	61848	17398	90
art_modern_gcc-transcriptome-pe100-cov4	2.00	0.34	7.38	224612	0	58673	26574	51
wgsim-transcriptome-pe100-cov8	6.44	0.42	6.02	15508	0	12019	1	30
dwgsim-transcriptome-pe100-cov8	16.36	0.85	15.50	18628	0	251565	2	172
art_original-transcriptome-pe100-cov8	43.47	5.29	38.17	11392	0	1414	5	375
art_modern-transcriptome-pe100-cov8	2.50	0.81	8.91	251076	0	61590	38976	343
art_modern_gcc-transcriptome-pe100-cov8	3.81	0.60	14.62	224556	0	59003	55923	202
wgsim-transcriptome-pe100-cov16	12.64	0.79	11.85	15308	0	12016	1	77
dwgsim-transcriptome-pe100-cov16	31.30	1.14	30.16	18640	0	251567	2	570
art_original-transcriptome-pe100-cov16	85.66	10.46	75.18	11544	0	1416	7	2056
art_modern-transcriptome-pe100-cov16	4.72	1.15	17.65	249864	0	61299	88608	356
art_modern_gcc-transcriptome-pe100-cov16	7.54	1.12	29.17	225180	0	59161	110735	466
wgsim-genome-pe300-cov1	1.85	0.22	1.62	115184	0	109087	1	91
pirs-genome-pe300-cov1	1.01	0.31	7.02	37376	0	14173	23262	270
dwgsim-genome-pe300-cov1	5.11	0.54	4.56	359048	0	397721	1	22
art_original-genome-pe300-cov1	9.96	0.51	9.44	75496	0	28778	1	162
art_modern-genome-pe300-cov1	0.69	0.37	2.37	219468	0	88076	6808	195
art_modern_gcc-genome-pe300-cov1	0.95	0.25	3.62	194880	0	85933	9673	155
wgsim-genome-pe300-cov2	2.93	0.28	2.65	115132	0	109087	1	82
pirs-genome-pe300-cov2	1.98	0.55	13.55	37576	0	14245	47089	616
dwgsim-genome-pe300-cov2	8.10	0.60	7.49	358848	0	397722	1	260
art_original-genome-pe300-cov2	18.34	0.93	17.40	75916	0	28777	1	557
art_modern-genome-pe300-cov2	0.89	0.47	3.92	219196	0	87983	8639	177
art_modern_gcc-genome-pe300-cov2	1.31	0.35	6.37	194988	0	85922	15124	144
wgsim-genome-pe300-cov4	5.08	0.37	4.70	115344	0	109088	1	118
pirs-genome-pe300-cov4	3.32	0.89	22.87	37896	0	14233	96954	838
dwgsim-genome-pe300-cov4	14.10	0.79	13.31	358696	0	397722	1	366
art_original-genome-pe300-cov4	39.09	1.87	37.22	75880	0	28777	3	810
art_modern-genome-pe300-cov4	1.54	0.73	7.70	218580	0	87771	16706	309
art_modern_gcc-genome-pe300-cov4	2.32	0.52	12.79	194772	0	85910	27415	197
wgsim-genome-pe300-cov8	9.45	0.74	8.70	115100	0	109089	1	252
pirs-genome-pe300-cov8	6.92	1.70	47.63	37736	0	14267	187853	1938
dwgsim-genome-pe300-cov8	25.92	1.00	24.91	358560	0	397721	1	184
art_original-genome-pe300-cov8	69.03	3.59	65.42	75680	0	28777	7	1095
art_modern-genome-pe300-cov8	2.71	1.34	15.16	219444	0	88075	33722	365
art_modern_gcc-genome-pe300-cov8	4.59	0.94	25.76	196060	0	86219	56591	685
wgsim-genome-pe300-cov16	18.09	1.22	16.86	114840	0	109089	1	286
pirs-genome-pe300-cov16	13.94	3.49	95.00	38052	0	14255	393293	2466
dwgsim-genome-pe300-cov16	49.89	1.61	48.27	358660	0	397723	1	1197
art_original-genome-pe300-cov16	136.48	7.05	129.38	75956	0	28777	10	1970
art_modern-genome-pe300-cov16	5.81	2.46	32.25	220980	0	88533	84258	1088
art_modern_gcc-genome-pe300-cov16	9.09	1.89	52.63	195580	0	86269	113833	1237
wgsim-transcriptome-pe300-cov1	1.03	0.08	0.95	15392	0	12000	1	47
dwgsim-transcriptome-pe300-cov1	3.08	0.43	2.63	18408	0	251567	1	424
art_original-transcriptome-pe300-cov1	5.71	0.31	5.40	12128	0	1517	1	187
art_modern-transcriptome-pe300-cov1	0.46	0.19	1.15	248952	0	60599	4643	100
art_modern_gcc-transcriptome-pe300-cov1	0.61	0.12	1.85	225476	0	58710	7153	41
wgsim-transcriptome-pe300-cov2	1.63	0.10	1.52	15284	0	12004	1	125
dwgsim-transcriptome-pe300-cov2	4.77	0.44	4.31	18644	0	251566	1	737
art_original-transcriptome-pe300-cov2	9.93	0.46	9.47	12140	0	1518	2	43
art_modern-transcriptome-pe300-cov2	0.75	0.25	2.23	248712	0	60869	9830	213
art_modern_gcc-transcriptome-pe300-cov2	1.07	0.23	3.65	225572	0	58859	13328	181
wgsim-transcriptome-pe300-cov4	2.84	0.19	2.64	15456	0	12004	1	20
dwgsim-transcriptome-pe300-cov4	8.21	0.62	7.58	18344	0	251569	1	639
art_original-transcriptome-pe300-cov4	19.01	1.01	18.00	12192	0	1516	1	99
art_modern-transcriptome-pe300-cov4	1.27	0.33	4.43	249544	0	60753	19819	186
art_modern_gcc-transcriptome-pe300-cov4	2.04	0.36	7.05	225380	0	58793	27313	85
wgsim-transcriptome-pe300-cov8	5.27	0.37	4.89	15312	0	12003	1	274
dwgsim-transcriptome-pe300-cov8	14.93	0.73	14.19	18440	0	251566	1	524
art_original-transcriptome-pe300-cov8	37.22	1.88	35.33	12136	0	1516	4	961
art_modern-transcriptome-pe300-cov8	2.43	0.68	8.98	248424	0	60838	37763	306
art_modern_gcc-transcriptome-pe300-cov8	3.92	0.63	14.45	225464	0	59035	54138	580
wgsim-transcriptome-pe300-cov16	10.13	0.67	9.45	15524	0	12004	1	256
dwgsim-transcriptome-pe300-cov16	28.52	1.02	27.50	18352	0	251568	2	623
art_original-transcriptome-pe300-cov16	74.60	3.91	70.68	12140	0	1516	5	1832
art_modern-transcriptome-pe300-cov16	4.59	1.23	17.55	250180	0	61420	69458	607
art_modern_gcc-transcriptome-pe300-cov16	7.54	0.87	29.79	225236	0	59047	110270	565
wgsim-genome-pe100-cov1	2.17	0.23	1.93	115180	0	109086	1	112
pirs-genome-pe100-cov1	1.00	0.37	7.22	33220	0	12994	66494	196
dwgsim-genome-pe100-cov1	5.61	0.54	5.06	358484	0	397721	1	125
art_original-genome-pe100-cov1	10.93	1.20	9.72	75740	0	28713	1	324
art_modern-genome-pe100-cov1	0.55	0.32	2.02	217432	0	87883	4162	125
art_modern_gcc-genome-pe100-cov1	0.76	0.27	3.31	193316	0	85819	6524	99
wgsim-genome-pe100-cov2	3.52	0.30	3.21	115432	0	109087	1	12
pirs-genome-pe100-cov2	1.88	0.65	13.04	33092	0	12992	141296	465
dwgsim-genome-pe100-cov2	9.00	0.66	8.33	358792	0	397721	1	66
art_original-genome-pe100-cov2	20.43	2.34	18.08	75504	0	28714	1	367
art_modern-genome-pe100-cov2	0.89	0.45	4.12	217284	0	87811	9760	160
art_modern_gcc-genome-pe100-cov2	1.34	0.44	6.80	193536	0	85882	12109	164
wgsim-genome-pe100-cov4	6.31	0.45	5.85	115128	0	109086	1	75
pirs-genome-pe100-cov4	3.51	1.28	24.90	32720	0	12987	281044	697
dwgsim-genome-pe100-cov4	15.80	0.81	14.98	358808	0	397720	3	137
art_original-genome-pe100-cov4	39.45	4.59	34.85	75584	0	28715	3	929
art_modern-genome-pe100-cov4	1.63	0.72	8.39	217840	0	87962	22732	310
art_modern_gcc-genome-pe100-cov4	2.42	0.73	13.35	193208	0	85931	25046	198
wgsim-genome-pe100-cov8	11.84	0.74	11.09	115136	0	109085	1	268
pirs-genome-pe100-cov8	6.94	2.51	49.10	32692	0	13012	561746	1449
dwgsim-genome-pe100-cov8	29.51	1.12	28.38	358736	0	397722	1	569
art_original-genome-pe100-cov8	77.30	9.30	67.98	75768	0	28714	6	1266
art_modern-genome-pe100-cov8	2.93	1.48	16.32	218504	0	88171	36998	313
art_modern_gcc-genome-pe100-cov8	4.87	1.13	27.29	194248	0	86123	60560	629
wgsim-genome-pe100-cov16	23.21	1.49	21.70	114932	0	109085	3	253
pirs-genome-pe100-cov16	14.05	4.89	99.33	33160	0	13004	1099649	3497
dwgsim-genome-pe100-cov16	56.65	1.80	54.84	358868	0	397722	1	1393
art_original-genome-pe100-cov16	153.49	18.48	134.98	75624	0	28714	12	3027
art_modern-genome-pe100-cov16	5.57	2.42	33.09	220836	0	88720	87774	784
art_modern_gcc-genome-pe100-cov16	9.77	2.73	56.32	195456	0	86521	112701	1782
wgsim-transcriptome-pe100-cov1	1.18	0.07	1.10	15444	0	12015	1	42
dwgsim-transcriptome-pe100-cov1	3.48	0.51	2.95	18708	0	251567	1	621
art_original-transcriptome-pe100-cov1	6.66	0.78	5.87	11268	0	1414	1	583
art_modern-transcriptome-pe100-cov1	0.49	0.20	1.26	247060	0	60489	5312	170
art_modern_gcc-transcriptome-pe100-cov1	0.69	0.20	2.10	224028	0	58535	7301	154
wgsim-transcriptome-pe100-cov2	2.04	0.13	1.90	15292	0	12018	1	149
dwgsim-transcriptome-pe100-cov2	5.54	0.54	4.97	18124	0	251566	1	826
art_original-transcriptome-pe100-cov2	12.15	1.48	10.65	11244	0	1415	1	851
art_modern-transcriptome-pe100-cov2	0.82	0.29	2.44	247948	0	60912	10300	228
art_modern_gcc-transcriptome-pe100-cov2	1.17	0.28	4.22	224176	0	58717	14302	271
wgsim-transcriptome-pe100-cov4	3.60	0.27	3.32	15264	0	12016	1	353
dwgsim-transcriptome-pe100-cov4	9.24	0.61	8.61	18732	0	251566	1	914
art_original-transcriptome-pe100-cov4	23.07	2.65	20.39	11060	0	1413	1	1397
art_modern-transcriptome-pe100-cov4	1.36	0.51	5.02	248052	0	60776	18116	319
art_modern_gcc-transcriptome-pe100-cov4	2.26	0.46	7.96	224380	0	58912	28404	356
wgsim-transcriptome-pe100-cov8	6.75	0.39	6.35	15064	0	12018	1	451
dwgsim-transcriptome-pe100-cov8	17.03	0.88	16.14	18192	0	251565	3	1075
art_original-transcriptome-pe100-cov8	45.09	5.32	39.73	11272	0	1415	3	2482
art_modern-transcriptome-pe100-cov8	2.66	0.72	9.67	247748	0	60925	41183	759
art_modern_gcc-transcriptome-pe100-cov8	4.08	0.80	15.68	224332	0	58869	54608	802
wgsim-transcriptome-pe100-cov16	13.00	0.80	12.19	15068	0	12015	1	884
dwgsim-transcriptome-pe100-cov16	31.37	1.09	30.26	18376	0	251567	2	680
art_original-transcriptome-pe100-cov16	85.91	10.38	75.51	11616	0	1414	7	1106
art_modern-transcriptome-pe100-cov16	4.72	1.24	18.22	249468	0	61334	83892	755
art_modern_gcc-transcriptome-pe100-cov16	7.64	1.27	29.66	225164	0	59099	108464	688
wgsim-genome-pe300-cov1	1.86	0.22	1.64	114996	0	109089	1	33
pirs-genome-pe300-cov1	0.96	0.25	6.65	37896	0	14198	24046	152
dwgsim-genome-pe300-cov1	5.10	0.51	4.59	358724	0	397720	1	75
art_original-genome-pe300-cov1	9.91	0.48	9.42	75868	0	28778	3	41
art_modern-genome-pe300-cov1	0.55	0.32	1.95	217972	0	87751	3676	110
art_modern_gcc-genome-pe300-cov1	0.79	0.28	3.25	194296	0	85843	7352	37
wgsim-genome-pe300-cov2	2.94	0.27	2.66	115236	0	109088	1	46
pirs-genome-pe300-cov2	1.94	0.55	13.14	37732	0	14247	47810	531
dwgsim-genome-pe300-cov2	8.10	0.62	7.48	358792	0	397719	1	54
art_original-genome-pe300-cov2	18.84	0.90	17.94	75732	0	28778	1	124
art_modern-genome-pe300-cov2	0.97	0.41	3.96	218340	0	87754	13408	167
art_modern_gcc-genome-pe300-cov2	1.33	0.43	6.55	195708	0	86230	13371	173
wgsim-genome-pe300-cov4	5.06	0.44	4.61	115256	0	109087	1	26
pirs-genome-pe300-cov4	3.29	0.94	22.73	38016	0	14242	94360	528
dwgsim-genome-pe300-cov4	14.05	0.77	13.27	358568	0	397723	1	218
art_original-genome-pe300-cov4	35.23	1.88	33.33	75848	0	28779	3	1159
art_modern-genome-pe300-cov4	1.46	0.77	7.49	219004	0	87942	16580	190
art_modern_gcc-genome-pe300-cov4	2.30	0.58	12.53	195804	0	86148	27663	232
wgsim-genome-pe300-cov8	9.38	0.67	8.71	115236	0	109085	1	310
pirs-genome-pe300-cov8	6.45	1.86	44.28	37936	0	14273	190617	1080
dwgsim-genome-pe300-cov8	26.11	1.00	25.10	358680	0	397722	1	948
art_original-genome-pe300-cov8	69.76	3.73	66.01	75752	0	28779	5	497
art_modern-genome-pe300-cov8	2.85	1.19	15.11	220804	0	88405	44256	362
art_modern_gcc-genome-pe300-cov8	4.35	0.81	25.11	195492	0	86101	55467	239
wgsim-genome-pe300-cov16	17.95	1.31	16.63	115404	0	109089	1	73
pirs-genome-pe300-cov16	12.44	3.52	86.22	37608	0	14255	380279	1197
dwgsim-genome-pe300-cov16	49.76	1.65	48.10	358792	0	397721	1	285
art_original-genome-pe300-cov16	135.88	7.16	128.71	76016	0	28777	9	692
art_modern-genome-pe300-cov16	5.37	2.44	29.94	219792	0	88210	76422	487
art_modern_gcc-genome-pe300-cov16	8.42	1.74	49.91	196448	0	86378	98840	548
wgsim-transcriptome-pe300-cov1	1.02	0.07	0.94	15312	0	12002	1	2
dwgsim-transcriptome-pe300-cov1	3.04	0.43	2.60	18692	0	251566	1	462
art_original-transcriptome-pe300-cov1	5.70	0.29	5.40	12140	0	1517	1	36
art_modern-transcriptome-pe300-cov1	0.49	0.18	1.16	248580	0	60753	5993	83
art_modern_gcc-transcriptome-pe300-cov1	0.62	0.13	1.88	225728	0	58720	6726	34
wgsim-transcriptome-pe300-cov2	1.63	0.12	1.50	15456	0	12004	1	7
dwgsim-transcriptome-pe300-cov2	4.74	0.46	4.27	18496	0	251566	1	590
art_original-transcriptome-pe300-cov2	9.92	0.51	9.40	12212	0	1518	1	98
art_modern-transcriptome-pe300-cov2	0.72	0.27	2.17	248584	0	60645	9198	79
art_modern_gcc-transcriptome-pe300-cov2	1.06	0.17	3.71	225484	0	58730	14049	25
wgsim-transcriptome-pe300-cov4	2.85	0.19	2.65	15472	0	12003	1	44
dwgsim-transcriptome-pe300-cov4	8.12	0.53	7.59	18504	0	251566	1	434
art_original-transcriptome-pe300-cov4	19.24	0.97	18.26	12120	0	1517	1	104
art_modern-transcriptome-pe300-cov4	1.27	0.45	4.24	248584	0	60664	17199	81
art_modern_gcc-transcriptome-pe300-cov4	1.92	0.21	7.14	225312	0	59175	26465	75
wgsim-transcriptome-pe300-cov8	5.31	0.37	4.89	15456	0	12001	11	150
dwgsim-transcriptome-pe300-cov8	14.89	0.71	14.17	18704	0	251566	8	239
art_original-transcriptome-pe300-cov8	37.06	1.90	35.16	12104	0	1517	3	196
art_modern-transcriptome-pe300-cov8	2.36	0.41	8.70	249260	0	61119	43061	148
art_modern_gcc-transcriptome-pe300-cov8	3.72	0.49	14.03	225516	0	58827	52762	101
wgsim-transcriptome-pe300-cov16	10.12	0.73	9.38	15152	0	12002	1	47
dwgsim-transcriptome-pe300-cov16	28.39	1.04	27.35	18680	0	251566	2	183
art_original-transcriptome-pe300-cov16	73.25	3.78	69.44	12132	0	1517	9	353
art_modern-transcriptome-pe300-cov16	4.64	1.12	17.27	248120	0	60955	74054	262
art_modern_gcc-transcriptome-pe300-cov16	7.38	1.16	28.20	225476	0	59152	105022	286
wgsim-genome-pe100-cov1	2.15	0.24	1.90	115136	0	109087	1	11
pirs-genome-pe100-cov1	1.01	0.41	7.07	33208	0	12983	71967	211
dwgsim-genome-pe100-cov1	5.51	0.61	4.89	358668	0	397719	1	28
art_original-genome-pe100-cov1	10.91	1.23	9.67	75524	0	28713	3	44
art_modern-genome-pe100-cov1	0.54	0.33	2.00	217168	0	87751	3907	77
art_modern_gcc-genome-pe100-cov1	0.76	0.26	3.27	193548	0	85822	6270	40
wgsim-genome-pe100-cov2	3.51	0.27	3.23	115284	0	109086	1	19
pirs-genome-pe100-cov2	1.94	0.64	13.14	32688	0	12977	155063	328
dwgsim-genome-pe100-cov2	8.88	0.67	8.21	359028	0	397723	1	48
art_original-genome-pe100-cov2	20.43	2.29	18.13	75640	0	28714	3	107
art_modern-genome-pe100-cov2	1.04	0.41	4.08	217156	0	87739	16199	86
art_modern_gcc-genome-pe100-cov2	1.22	0.42	6.36	193392	0	85857	10545	79
wgsim-genome-pe100-cov4	6.26	0.41	5.85	115180	0	109084	1	31
pirs-genome-pe100-cov4	3.49	1.31	24.58	32920	0	12996	284358	599
dwgsim-genome-pe100-cov4	15.64	0.80	14.83	358752	0	397722	2	71
art_original-genome-pe100-cov4	39.41	4.56	34.84	75748	0	28714	3	273
art_modern-genome-pe100-cov4	1.47	0.87	7.74	218316	0	88062	15156	111
art_modern_gcc-genome-pe100-cov4	2.53	0.41	13.23	193380	0	85935	35922	131
wgsim-genome-pe100-cov8	11.74	0.77	10.97	115144	0	109088	1	61
pirs-genome-pe100-cov8	6.90	2.66	47.52	33204	0	12992	598359	1273
dwgsim-genome-pe100-cov8	29.07	1.05	28.02	358640	0	397722	1	130
art_original-genome-pe100-cov8	77.06	9.26	67.79	75744	0	28715	7	379
art_modern-genome-pe100-cov8	2.85	1.34	15.89	218216	0	88050	39028	179
art_modern_gcc-genome-pe100-cov8	4.45	1.30	25.92	193892	0	86060	46724	207
wgsim-genome-pe100-cov16	22.74	1.32	21.41	115268	0	109086	1	122
pirs-genome-pe100-cov16	13.43	5.29	95.13	32896	0	12990	1145694	1754
dwgsim-genome-pe100-cov16	56.07	1.67	54.40	358644	0	397721	2	264
art_original-genome-pe100-cov16	152.99	18.56	134.38	75656	0	28715	12	858
art_modern-genome-pe100-cov16	5.26	2.93	30.96	226080	0	90018	71874	252
art_modern_gcc-genome-pe100-cov16	8.71	2.54	51.84	194608	0	86330	93754	320
wgsim-transcriptome-pe100-cov1	1.16	0.08	1.07	15244	0	12015	1	24
dwgsim-transcriptome-pe100-cov1	3.23	0.46	2.75	18592	0	251565	1	516
art_original-transcriptome-pe100-cov1	6.29	0.68	5.60	11684	0	1415	1	52
art_modern-transcriptome-pe100-cov1	0.47	0.20	1.18	248548	0	60746	5176	81
art_modern_gcc-transcriptome-pe100-cov1	0.63	0.13	1.98	224628	0	58541	8127	14
wgsim-transcriptome-pe100-cov2	1.91	0.11	1.80	15452	0	12017	1	22
dwgsim-transcriptome-pe100-cov2	5.12	0.50	4.61	18720	0	251567	1	569
art_original-transcriptome-pe100-cov2	11.48	1.35	10.12	11680	0	1415	1	83
art_modern-transcriptome-pe100-cov2	0.74	0.25	2.29	247848	0	60709	10181	103
art_modern_gcc-transcriptome-pe100-cov2	1.07	0.18	3.74	224460	0	58591	14251	35
wgsim-transcriptome-pe100-cov4	3.42	0.20	3.22	15452	0	12018	1	14
dwgsim-transcriptome-pe100-cov4	8.87	0.60	8.27	18704	0	251565	2	430
art_original-transcriptome-pe100-cov4	22.06	2.65	19.40	11532	0	1415	3	124
art_modern-transcriptome-pe100-cov4	1.27	0.36	4.50	247896	0	60527	21855	112
art_modern_gcc-transcriptome-pe100-cov4	1.97	0.21	7.43	224720	0	58685	30653	70
wgsim-transcriptome-pe100-cov8	6.45	0.45	6.00	15452	0	12015	1	42
dwgsim-transcriptome-pe100-cov8	16.36	0.76	15.59	18728	0	251564	3	204
art_original-transcriptome-pe100-cov8	43.28	5.13	38.14	11768	0	1416	5	313
art_modern-transcriptome-pe100-cov8	2.36	0.74	8.63	252728	0	61981	36346	113
art_modern_gcc-transcriptome-pe100-cov8	3.81	0.62	14.67	224332	0	58813	53716	100
wgsim-transcriptome-pe100-cov16	12.44	0.80	11.63	15148	0	12017	1	95
dwgsim-transcriptome-pe100-cov16	31.35	1.19	30.14	18384	0	251568	2	200
art_original-transcriptome-pe100-cov16	85.79	10.28	75.50	11788	0	1415	7	504
art_modern-transcriptome-pe100-cov16	4.50	1.37	17.08	252636	0	62048	68283	138
art_modern_gcc-transcriptome-pe100-cov16	7.58	1.12	28.69	225488	0	59271	110785	200
wgsim-genome-pe300-cov1	1.84	0.21	1.62	115340	0	109089	1	9
pirs-genome-pe300-cov1	0.99	0.26	6.85	37464	0	14233	23245	111
dwgsim-genome-pe300-cov1	5.16	0.54	4.61	359044	0	397721	1	25
art_original-genome-pe300-cov1	9.87	0.46	9.40	75816	0	28777	3	50
art_modern-genome-pe300-cov1	0.55	0.32	1.94	220080	0	88121	4891	83
art_modern_gcc-genome-pe300-cov1	0.78	0.21	3.26	195128	0	86023	8000	91
wgsim-genome-pe300-cov2	2.91	0.27	2.63	115184	0	109085	1	13
pirs-genome-pe300-cov2	1.71	0.49	11.69	37768	0	14256	48650	119
dwgsim-genome-pe300-cov2	8.08	0.62	7.46	358892	0	397722	1	44
art_original-genome-pe300-cov2	18.27	0.95	17.31	75800	0	28778	2	288
art_modern-genome-pe300-cov2	0.86	0.46	3.77	218420	0	87741	9370	85
art_modern_gcc-genome-pe300-cov2	1.24	0.42	6.04	195012	0	86062	12763	60
wgsim-genome-pe300-cov4	5.06	0.40	4.65	115248	0	109088	1	32
pirs-genome-pe300-cov4	3.19	0.97	22.13	37736	0	14263	93829	260
dwgsim-genome-pe300-cov4	14.03	0.77	13.25	358820	0	397722	1	46
art_original-genome-pe300-cov4	35.03	1.85	33.16	75812	0	28776	4	209
art_modern-genome-pe300-cov4	1.53	0.70	7.55	218940	0	87828	19693	193
art_modern_gcc-genome-pe300-cov4	2.25	0.71	12.04	194744	0	85931	25177	101
wgsim-genome-pe300-cov8	9.37	0.74	8.62	115344	0	109088	1	50
pirs-genome-pe300-cov8	6.28	1.85	43.40	37736	0	14233	187794	721
dwgsim-genome-pe300-cov8	25.95	1.06	24.88	358744	0	397720	1	158
art_original-genome-pe300-cov8	69.01	3.59	65.41	75384	0	28778	4	490
art_modern-genome-pe300-cov8	2.74	1.28	14.74	220388	0	88201	37018	188
art_modern_gcc-genome-pe300-cov8	4.54	0.76	24.96	194904	0	86014	60904	386
wgsim-genome-pe300-cov16	17.98	1.21	16.73	114928	0	109088	10	209
pirs-genome-pe300-cov16	12.44	3.55	86.13	38056	0	14253	381641	1248
dwgsim-genome-pe300-cov16	49.77	1.72	48.04	358984	0	397723	1	402
art_original-genome-pe300-cov16	135.85	7.33	128.50	75804	0	28777	11	972
art_modern-genome-pe300-cov16	5.23	2.34	30.05	221272	0	88674	66106	338
art_modern_gcc-genome-pe300-cov16	8.56	2.24	49.25	196588	0	86524	106552	573
wgsim-transcriptome-pe300-cov1	1.02	0.10	0.92	15456	0	12003	1	6
dwgsim-transcriptome-pe300-cov1	3.05	0.40	2.64	18520	0	251568	1	457
art_original-transcriptome-pe300-cov1	5.70	0.29	5.40	12156	0	1519	1	23
art_modern-transcriptome-pe300-cov1	0.46	0.18	1.16	248776	0	60595	5158	77
art_modern_gcc-transcriptome-pe300-cov1	0.62	0.15	1.80	225268	0	58727	6858	27
wgsim-transcriptome-pe300-cov2	1.63	0.12	1.51	15456	0	12005	1	16
dwgsim-transcriptome-pe300-cov2	4.76	0.48	4.28	18644	0	251567	1	591
art_original-transcriptome-pe300-cov2	9.90	0.47	9.43	12172	0	1518	1	42
art_modern-transcriptome-pe300-cov2	0.73	0.20	2.23	248412	0	60611	10786	66
art_modern_gcc-transcriptome-pe300-cov2	1.07	0.23	3.49	225312	0	58740	12912	31
wgsim-transcriptome-pe300-cov4	2.85	0.21	2.63	15136	0	12003	1	19
dwgsim-transcriptome-pe300-cov4	8.15	0.58	7.56	18480	0	251567	2	408
art_original-transcriptome-pe300-cov4	19.09	1.03	18.05	12288	0	1516	1	97
art_modern-transcriptome-pe300-cov4	1.28	0.44	4.24	249628	0	60866	18059	92
art_modern_gcc-transcriptome-pe300-cov4	1.99	0.37	7.01	225796	0	58836	27232	62
wgsim-transcriptome-pe300-cov8	5.35	0.37	4.98	15452	0	12003	1	41
dwgsim-transcriptome-pe300-cov8	14.88	0.72	14.16	18688	0	251567	1	172
art_original-transcriptome-pe300-cov8	37.06	1.95	35.10	12000	0	1518	3	212
art_modern-transcriptome-pe300-cov8	2.35	0.69	8.43	248496	0	60704	34969	220
art_modern_gcc-transcriptome-pe300-cov8	3.82	0.43	14.12	225236	0	58817	53360	207
wgsim-transcriptome-pe300-cov16	10.14	0.72	9.42	15472	0	12001	1	58
dwgsim-transcriptome-pe300-cov16	28.41	1.08	27.33	18664	0	251567	2	113
art_original-transcriptome-pe300-cov16	73.28	3.75	69.52	12016	0	1517	6	363
art_modern-transcriptome-pe300-cov16	4.54	1.21	16.97	250664	0	61481	75667	184
art_modern_gcc-transcriptome-pe300-cov16	7.32	0.95	27.97	225532	0	59138	104861	299
