## Supplementary material for "art_modern: An Accelerated ART Simulator of Diverse Next-Generation Sequencing Reads": Raw Data for Figures and R-Produced Figures: time-size-20260209.tsv

TEST_CASE	WALL_CLOCK	SYSTEM	USER	RSS	MAJ_PG_F	MIN_PG_F	VOL_CTX_S	IV_CTX_S
wgsim-genome-pe100-size1048576	0.09	0.02	0.07	18280	0	2467	1	6
pirs-genome-pe100-size1048576	0.05	0.02	0.28	12808	0	1831	2631	30
dwgsim-genome-pe100-size1048576	0.16	0.01	0.15	29120	0	5217	1	3
art_original-genome-pe100-size1048576	0.41	0.05	0.36	12348	0	1863	1	1
art_modern-genome-pe100-size1048576	0.12	0.06	0.16	115084	0	26133	416	67
art_modern_gcc-genome-pe100-size1048576	0.11	0.04	0.19	96804	0	24044	421	10
wgsim-genome-pe100-size4194304	0.27	0.03	0.23	33696	0	7079	1	3
pirs-genome-pe100-size4194304	0.15	0.06	0.97	16104	0	3373	10618	33
dwgsim-genome-pe100-size4194304	0.65	0.04	0.61	81120	0	18273	1	3
art_original-genome-pe100-size4194304	1.65	0.20	1.44	21704	0	5705	1	19
art_modern-genome-pe100-size4194304	0.16	0.10	0.36	117784	0	27740	950	69
art_modern_gcc-genome-pe100-size4194304	0.19	0.05	0.60	99736	0	25605	1509	12
wgsim-genome-pe100-size16777216	1.06	0.08	0.97	94916	0	25507	1	13
pirs-genome-pe100-size16777216	0.55	0.23	3.65	28500	0	9523	43104	60
dwgsim-genome-pe100-size16777216	2.62	0.13	2.49	290080	0	70498	1	16
art_original-genome-pe100-size16777216	6.60	0.78	5.82	58688	0	21067	5	31
art_modern-genome-pe100-size16777216	0.32	0.19	1.33	129992	0	33794	3096	61
art_modern_gcc-genome-pe100-size16777216	0.57	0.08	2.26	112248	0	31769	7282	29
wgsim-genome-pe100-size67108864	4.21	0.32	3.89	340976	0	99289	1	44
pirs-genome-pe100-size67108864	2.31	0.96	16.27	77936	0	34107	177426	474
dwgsim-genome-pe100-size67108864	10.52	0.50	10.01	1125760	0	279393	1	545
art_original-genome-pe100-size67108864	26.36	3.26	23.10	140404	0	82513	2	157
art_modern-genome-pe100-size67108864	0.99	0.60	5.26	186236	0	58665	10975	94
art_modern_gcc-genome-pe100-size67108864	1.63	0.47	8.76	161088	0	56423	17263	70
wgsim-genome-pe100-size268435456	16.91	1.27	15.63	1324004	0	394202	1	68
pirs-genome-pe100-size268435456	8.46	3.66	58.74	274536	0	132417	697200	916
dwgsim-genome-pe100-size268435456	41.87	1.96	39.91	4467680	0	1114976	1	204
art_original-genome-pe100-size268435456	105.67	12.68	92.98	533468	0	328274	7	465
art_modern-genome-pe100-size268435456	4.04	1.51	21.39	383348	0	157124	69630	241
art_modern_gcc-genome-pe100-size268435456	5.90	1.97	34.56	358916	0	155032	58114	223
wgsim-transcriptome-pe100-size1024	0.08	0.01	0.06	14080	0	929	1	5
dwgsim-transcriptome-pe100-size1024	0.17	0.02	0.14	12160	0	7007	1	25
art_original-transcriptome-pe100-size1024	0.40	0.03	0.36	9760	0	627	1	3
art_modern-transcriptome-pe100-size1024	0.12	0.07	0.14	114244	0	25863	454	72
art_modern_gcc-transcriptome-pe100-size1024	0.12	0.03	0.22	95744	0	23991	513	15
wgsim-transcriptome-pe100-size4096	0.26	0.02	0.23	14080	0	929	1	8
dwgsim-transcriptome-pe100-size4096	0.66	0.06	0.59	12160	0	25438	1	137
art_original-transcriptome-pe100-size4096	1.61	0.19	1.42	9760	0	676	1	8
art_modern-transcriptome-pe100-size4096	0.16	0.09	0.38	119424	0	28123	1130	70
art_modern_gcc-transcriptome-pe100-size4096	0.18	0.06	0.59	99392	0	25674	1284	8
wgsim-transcriptome-pe100-size16384	0.99	0.05	0.93	14080	0	930	1	6
dwgsim-transcriptome-pe100-size16384	2.62	0.24	2.37	12160	0	99168	1	484
art_original-transcriptome-pe100-size16384	6.42	0.72	5.70	10028	0	904	1	30
art_modern-transcriptome-pe100-size16384	0.30	0.18	1.27	150532	0	35995	3882	75
art_modern_gcc-transcriptome-pe100-size16384	0.45	0.15	2.11	120144	0	32407	4296	24
wgsim-transcriptome-pe100-size65536	3.90	0.26	3.64	14080	0	929	1	18
dwgsim-transcriptome-pe100-size65536	10.38	0.89	9.47	12320	0	394079	1	2143
art_original-transcriptome-pe100-size65536	25.55	2.97	22.56	12300	0	1865	5	181
art_modern-transcriptome-pe100-size65536	0.93	0.53	4.95	254140	0	63381	11761	70
art_modern_gcc-transcriptome-pe100-size65536	1.44	0.59	8.07	226500	0	59747	13921	43
wgsim-transcriptome-pe100-size262144	15.57	0.93	14.63	13920	0	929	1	131
dwgsim-transcriptome-pe100-size262144	41.51	3.88	37.57	12320	0	1573727	4	8461
art_original-transcriptome-pe100-size262144	102.22	11.90	90.31	24484	0	6470	7	435
art_modern-transcriptome-pe100-size262144	3.49	2.04	20.00	687188	0	175954	46098	260
art_modern_gcc-transcriptome-pe100-size262144	6.07	1.98	33.10	664092	0	172955	69833	224
wgsim-genome-pe300-size1048576	0.06	0.01	0.05	18400	0	2469	1	6
pirs-genome-pe300-size1048576	0.06	0.02	0.26	16488	0	2668	1165	29
dwgsim-genome-pe300-size1048576	0.15	0.00	0.14	29120	0	5218	1	2
art_original-genome-pe300-size1048576	0.38	0.03	0.35	12668	0	1925	1	2
art_modern-genome-pe300-size1048576	0.12	0.07	0.14	116968	0	26214	462	69
art_modern_gcc-genome-pe300-size1048576	0.12	0.04	0.20	98920	0	24362	483	16
wgsim-genome-pe300-size4194304	0.22	0.03	0.19	33776	0	7076	1	6
pirs-genome-pe300-size4194304	0.16	0.04	0.87	19624	0	4211	4621	26
dwgsim-genome-pe300-size4194304	0.59	0.03	0.56	80948	0	18271	1	4
art_original-genome-pe300-size4194304	1.48	0.08	1.39	21900	0	5766	1	13
art_modern-genome-pe300-size4194304	0.18	0.10	0.39	119708	0	27793	1035	65
art_modern_gcc-genome-pe300-size4194304	0.22	0.06	0.61	101404	0	25920	1663	9
wgsim-genome-pe300-size16777216	0.85	0.09	0.76	94924	0	25506	1	7
pirs-genome-pe300-size16777216	0.54	0.16	3.35	31528	0	10358	18489	51
dwgsim-genome-pe300-size16777216	2.33	0.13	2.19	289920	0	70497	1	16
art_original-genome-pe300-size16777216	6.07	0.32	5.75	58612	0	21128	1	39
art_modern-genome-pe300-size16777216	0.32	0.16	1.29	132196	0	33945	3173	71
art_modern_gcc-genome-pe300-size16777216	0.51	0.12	2.12	114140	0	32057	6068	15
wgsim-genome-pe300-size67108864	3.33	0.31	3.01	341128	0	99288	1	19
pirs-genome-pe300-size67108864	2.11	0.59	13.27	81224	0	34940	72412	118
dwgsim-genome-pe300-size67108864	9.30	0.52	8.78	1125600	0	279393	1	37
art_original-genome-pe300-size67108864	23.58	1.22	22.35	140628	0	82574	3	85
art_modern-genome-pe300-size67108864	1.05	0.39	5.04	186324	0	58497	17284	113
art_modern_gcc-genome-pe300-size67108864	1.52	0.32	8.25	163552	0	56805	18183	145
wgsim-genome-pe300-size268435456	13.43	1.23	12.19	1324128	0	394200	2	70
pirs-genome-pe300-size268435456	8.35	2.39	52.98	277768	0	133255	290915	411
dwgsim-genome-pe300-size268435456	37.23	1.94	35.29	4467840	0	1114979	1	154
art_original-genome-pe300-size268435456	94.48	5.12	89.35	533448	0	328336	5	538
art_modern-genome-pe300-size268435456	3.59	1.89	19.85	384732	0	157170	43402	233
art_modern_gcc-genome-pe300-size268435456	5.87	1.21	32.93	360220	0	155239	73962	517
wgsim-transcriptome-pe300-size1024	0.07	0.00	0.06	14080	0	931	1	3
dwgsim-transcriptome-pe300-size1024	0.17	0.02	0.15	12160	0	7006	1	24
art_original-transcriptome-pe300-size1024	0.34	0.01	0.32	9920	0	692	1	3
art_modern-transcriptome-pe300-size1024	0.12	0.06	0.15	114968	0	26079	382	68
art_modern_gcc-transcriptome-pe300-size1024	0.12	0.03	0.20	96856	0	24223	561	8
wgsim-transcriptome-pe300-size4096	0.22	0.02	0.19	14080	0	930	1	2
dwgsim-transcriptome-pe300-size4096	0.63	0.06	0.56	12160	0	25441	1	88
art_original-transcriptome-pe300-size4096	1.29	0.06	1.22	10080	0	734	1	6
art_modern-transcriptome-pe300-size4096	0.17	0.09	0.39	118396	0	27782	1032	73
art_modern_gcc-transcriptome-pe300-size4096	0.22	0.04	0.62	100112	0	26078	1795	25
wgsim-transcriptome-pe300-size16384	0.82	0.05	0.76	13760	0	929	1	6
dwgsim-transcriptome-pe300-size16384	2.50	0.26	2.23	12000	0	99168	1	468
art_original-transcriptome-pe300-size16384	5.16	0.27	4.89	10388	0	945	1	31
art_modern-transcriptome-pe300-size16384	0.32	0.19	1.30	144424	0	34463	2792	76
art_modern_gcc-transcriptome-pe300-size16384	0.43	0.13	2.08	120972	0	32600	4279	19
wgsim-transcriptome-pe300-size65536	3.25	0.21	3.03	13920	0	929	1	5
dwgsim-transcriptome-pe300-size65536	9.98	0.91	9.05	12160	0	394079	3	2054
art_original-transcriptome-pe300-size65536	20.64	1.01	19.63	12836	0	1907	1	89
art_modern-transcriptome-pe300-size65536	1.19	0.42	5.14	250432	0	61812	19807	172
art_modern_gcc-transcriptome-pe300-size65536	1.54	0.39	8.37	227548	0	59918	19861	139
wgsim-transcriptome-pe300-size262144	12.97	0.90	12.06	13920	0	930	1	73
dwgsim-transcriptome-pe300-size262144	39.61	3.70	35.84	12160	0	1573729	3	8133
art_original-transcriptome-pe300-size262144	82.57	4.21	78.35	24736	0	6513	5	459
art_modern-transcriptome-pe300-size262144	3.99	1.77	20.46	688172	0	174902	59250	296
art_modern_gcc-transcriptome-pe300-size262144	6.14	2.02	33.25	664628	0	172651	73179	471
wgsim-genome-pe100-size1048576	0.07	0.00	0.06	18272	0	2469	1	1
pirs-genome-pe100-size1048576	0.05	0.01	0.26	12968	0	1833	2890	31
dwgsim-genome-pe100-size1048576	0.16	0.01	0.15	29120	0	5217	1	4
art_original-genome-pe100-size1048576	0.42	0.05	0.36	12432	0	1861	1	7
art_modern-genome-pe100-size1048576	0.12	0.06	0.16	115084	0	25898	480	60
art_modern_gcc-genome-pe100-size1048576	0.12	0.03	0.21	96796	0	24044	505	15
wgsim-genome-pe100-size4194304	0.27	0.03	0.23	33748	0	7076	1	2
pirs-genome-pe100-size4194304	0.16	0.06	1.03	16116	0	3374	10366	33
dwgsim-genome-pe100-size4194304	0.65	0.03	0.61	80960	0	18272	1	4
art_original-genome-pe100-size4194304	1.64	0.21	1.43	21664	0	5703	1	84
art_modern-genome-pe100-size4194304	0.15	0.09	0.38	117740	0	27619	950	63
art_modern_gcc-genome-pe100-size4194304	0.18	0.06	0.58	99580	0	25603	1108	19
wgsim-genome-pe100-size16777216	1.05	0.09	0.95	95252	0	25509	1	7
pirs-genome-pe100-size16777216	0.54	0.25	3.69	28720	0	9522	43152	89
dwgsim-genome-pe100-size16777216	2.59	0.13	2.45	289920	0	70493	1	12
art_original-genome-pe100-size16777216	6.64	0.78	5.86	58532	0	21067	5	45
art_modern-genome-pe100-size16777216	0.32	0.19	1.32	130172	0	33989	2982	65
art_modern_gcc-genome-pe100-size16777216	0.51	0.12	2.22	112008	0	31768	6204	29
wgsim-genome-pe100-size67108864	4.15	0.33	3.81	340984	0	99290	1	88
pirs-genome-pe100-size67108864	2.07	0.91	14.56	77712	0	34105	175049	282
dwgsim-genome-pe100-size67108864	10.39	0.51	9.87	1125760	0	279391	1	93
art_original-genome-pe100-size67108864	26.37	3.08	23.27	140528	0	82511	18	243
art_modern-genome-pe100-size67108864	0.98	0.58	5.22	185532	0	58424	11148	126
art_modern_gcc-genome-pe100-size67108864	1.57	0.41	8.61	161392	0	56378	16161	41
wgsim-genome-pe100-size268435456	16.83	1.30	15.52	1324096	0	394200	1	88
pirs-genome-pe100-size268435456	8.15	3.75	57.98	274408	0	132419	720978	729
dwgsim-genome-pe100-size268435456	41.82	2.02	39.79	4467520	0	1114974	2	245
art_original-genome-pe100-size268435456	105.72	12.70	93.00	533424	0	328276	9	616
art_modern-genome-pe100-size268435456	3.71	2.13	21.36	382216	0	156861	38618	174
art_modern_gcc-genome-pe100-size268435456	6.05	1.68	34.84	358844	0	155029	68054	187
wgsim-transcriptome-pe100-size1024	0.07	0.00	0.06	14080	0	928	1	1
dwgsim-transcriptome-pe100-size1024	0.17	0.01	0.15	12160	0	7008	1	21
art_original-transcriptome-pe100-size1024	0.42	0.05	0.36	9760	0	629	1	3
art_modern-transcriptome-pe100-size1024	0.12	0.06	0.14	114164	0	25846	441	71
art_modern_gcc-transcriptome-pe100-size1024	0.12	0.04	0.20	95868	0	23989	404	18
wgsim-transcriptome-pe100-size4096	0.26	0.02	0.24	14240	0	929	1	6
dwgsim-transcriptome-pe100-size4096	0.66	0.05	0.60	12160	0	25439	1	108
art_original-transcriptome-pe100-size4096	1.60	0.17	1.43	10080	0	677	1	8
art_modern-transcriptome-pe100-size4096	0.16	0.09	0.37	118884	0	28013	1284	69
art_modern_gcc-transcriptome-pe100-size4096	0.19	0.06	0.59	99292	0	25669	1463	8
wgsim-transcriptome-pe100-size16384	0.99	0.06	0.93	13920	0	931	1	7
dwgsim-transcriptome-pe100-size16384	2.60	0.24	2.35	12160	0	99168	1	492
art_original-transcriptome-pe100-size16384	6.43	0.77	5.66	9760	0	904	1	35
art_modern-transcriptome-pe100-size16384	0.34	0.15	1.31	145776	0	34904	4644	69
art_modern_gcc-transcriptome-pe100-size16384	0.45	0.18	2.06	120080	0	32391	4033	15
wgsim-transcriptome-pe100-size65536	3.92	0.23	3.69	13920	0	928	1	19
dwgsim-transcriptome-pe100-size65536	10.38	0.95	9.41	12000	0	394079	1	2007
art_original-transcriptome-pe100-size65536	25.53	3.08	22.43	12412	0	1867	7	138
art_modern-transcriptome-pe100-size65536	1.03	0.38	5.17	249600	0	61903	18197	92
art_modern_gcc-transcriptome-pe100-size65536	1.88	0.43	8.34	226604	0	59724	28785	89
wgsim-transcriptome-pe100-size262144	15.58	0.93	14.64	14080	0	929	1	105
dwgsim-transcriptome-pe100-size262144	41.46	3.81	37.57	12000	0	1573724	7	8440
art_original-transcriptome-pe100-size262144	102.30	12.15	90.13	24584	0	6470	7	537
art_modern-transcriptome-pe100-size262144	3.54	1.99	20.17	686852	0	176151	50660	171
art_modern_gcc-transcriptome-pe100-size262144	6.64	1.59	34.15	663828	0	172761	100402	220
wgsim-genome-pe300-size1048576	0.06	0.01	0.05	18312	0	2468	1	3
pirs-genome-pe300-size1048576	0.06	0.01	0.26	16384	0	2665	1137	27
dwgsim-genome-pe300-size1048576	0.15	0.01	0.14	28800	0	5217	1	3
art_original-genome-pe300-size1048576	0.37	0.02	0.34	12620	0	1925	1	2
art_modern-genome-pe300-size1048576	0.13	0.06	0.16	116856	0	26228	480	60
art_modern_gcc-genome-pe300-size1048576	0.12	0.04	0.21	99044	0	24355	505	9
wgsim-genome-pe300-size4194304	0.23	0.03	0.19	33216	0	7077	1	4
pirs-genome-pe300-size4194304	0.15	0.05	0.85	19624	0	4211	4422	33
dwgsim-genome-pe300-size4194304	0.59	0.03	0.55	80800	0	18274	1	5
art_original-genome-pe300-size4194304	1.49	0.07	1.41	21576	0	5767	1	7
art_modern-genome-pe300-size4194304	0.17	0.09	0.38	119968	0	27778	1103	62
art_modern_gcc-genome-pe300-size4194304	0.21	0.06	0.58	101576	0	25926	1822	13
wgsim-genome-pe300-size16777216	0.84	0.07	0.77	94964	0	25508	1	7
pirs-genome-pe300-size16777216	0.55	0.15	3.39	31996	0	10362	18145	67
dwgsim-genome-pe300-size16777216	2.35	0.11	2.24	290080	0	70497	1	12
art_original-genome-pe300-size16777216	6.22	0.32	5.89	58692	0	21129	1	27
art_modern-genome-pe300-size16777216	0.32	0.19	1.29	132452	0	33971	2719	76
art_modern_gcc-genome-pe300-size16777216	0.58	0.12	2.15	113788	0	32077	7493	13
wgsim-genome-pe300-size67108864	3.34	0.30	3.03	340880	0	99287	1	17
pirs-genome-pe300-size67108864	2.13	0.57	13.39	80904	0	34940	73511	105
dwgsim-genome-pe300-size67108864	9.30	0.48	8.81	1125600	0	279392	1	45
art_original-genome-pe300-size67108864	23.57	1.23	22.33	140692	0	82573	1	120
art_modern-genome-pe300-size67108864	0.95	0.48	4.96	186132	0	58315	9853	156
art_modern_gcc-genome-pe300-size67108864	1.45	0.30	8.16	162480	0	56537	16607	47
wgsim-genome-pe300-size268435456	13.44	1.14	12.29	1324084	0	394201	1	62
pirs-genome-pe300-size268435456	8.37	2.41	53.08	277608	0	133254	290279	461
dwgsim-genome-pe300-size268435456	37.23	1.90	35.32	4467840	0	1114977	1	160
art_original-genome-pe300-size268435456	94.47	5.14	89.31	533860	0	328338	5	729
art_modern-genome-pe300-size268435456	3.85	1.60	20.37	383736	0	157013	56065	368
art_modern_gcc-genome-pe300-size268435456	5.93	1.40	33.60	359912	0	155123	73165	994
wgsim-transcriptome-pe300-size1024	0.06	0.00	0.05	13920	0	931	1	4
dwgsim-transcriptome-pe300-size1024	0.16	0.02	0.14	12000	0	7007	1	20
art_original-transcriptome-pe300-size1024	0.33	0.02	0.31	9920	0	693	1	5
art_modern-transcriptome-pe300-size1024	0.12	0.07	0.14	114888	0	26090	373	64
art_modern_gcc-transcriptome-pe300-size1024	0.12	0.04	0.18	96896	0	24218	376	15
wgsim-transcriptome-pe300-size4096	0.22	0.01	0.20	13920	0	931	1	5
dwgsim-transcriptome-pe300-size4096	0.64	0.07	0.56	12160	0	25440	1	97
art_original-transcriptome-pe300-size4096	1.30	0.06	1.23	9920	0	735	1	51
art_modern-transcriptome-pe300-size4096	0.18	0.08	0.42	118548	0	27955	1262	63
art_modern_gcc-transcriptome-pe300-size4096	0.22	0.05	0.61	100112	0	25884	1911	13
wgsim-transcriptome-pe300-size16384	0.82	0.05	0.76	13760	0	928	1	32
dwgsim-transcriptome-pe300-size16384	2.49	0.26	2.23	12160	0	99169	1	505
art_original-transcriptome-pe300-size16384	5.15	0.28	4.87	10304	0	944	1	26
art_modern-transcriptome-pe300-size16384	0.32	0.20	1.30	144284	0	34460	2591	75
art_modern_gcc-transcriptome-pe300-size16384	0.49	0.13	2.14	121432	0	32751	5446	16
wgsim-transcriptome-pe300-size65536	3.26	0.24	3.02	13920	0	928	1	19
dwgsim-transcriptome-pe300-size65536	9.94	0.92	9.00	12000	0	394080	1	2037
art_original-transcriptome-pe300-size65536	20.64	1.07	19.57	12636	0	1904	3	104
art_modern-transcriptome-pe300-size65536	1.21	0.43	5.11	250852	0	61877	21236	102
art_modern_gcc-transcriptome-pe300-size65536	1.62	0.44	8.43	227964	0	60028	20401	129
wgsim-transcriptome-pe300-size262144	12.94	0.80	12.14	13908	0	929	1	65
dwgsim-transcriptome-pe300-size262144	39.87	3.74	36.05	12160	0	1573726	3	7883
art_original-transcriptome-pe300-size262144	83.99	4.31	79.65	24780	0	6513	5	1244
art_modern-transcriptome-pe300-size262144	3.88	1.76	20.83	687996	0	174565	56020	536
art_modern_gcc-transcriptome-pe300-size262144	6.07	1.59	33.93	664792	0	172610	80380	731
wgsim-genome-pe100-size1048576	0.07	0.00	0.06	18288	0	2468	1	4
pirs-genome-pe100-size1048576	0.05	0.01	0.30	12812	0	1834	2853	39
dwgsim-genome-pe100-size1048576	0.17	0.01	0.16	28960	0	5217	1	2
art_original-genome-pe100-size1048576	0.42	0.05	0.37	12432	0	1862	1	6
art_modern-genome-pe100-size1048576	0.12	0.07	0.15	114632	0	25952	446	67
art_modern_gcc-genome-pe100-size1048576	0.12	0.03	0.20	96508	0	24076	436	14
wgsim-genome-pe100-size4194304	0.27	0.01	0.25	33492	0	7077	1	5
pirs-genome-pe100-size4194304	0.15	0.06	0.99	16040	0	3377	11070	50
dwgsim-genome-pe100-size4194304	0.66	0.02	0.62	81280	0	18273	1	37
art_original-genome-pe100-size4194304	1.66	0.19	1.46	21540	0	5705	1	83
art_modern-genome-pe100-size4194304	0.16	0.09	0.38	117856	0	27738	994	65
art_modern_gcc-genome-pe100-size4194304	0.22	0.05	0.71	99132	0	25595	2286	24
wgsim-genome-pe100-size16777216	1.04	0.08	0.96	94824	0	25508	1	3
pirs-genome-pe100-size16777216	0.61	0.21	3.99	28272	0	9525	44423	145
dwgsim-genome-pe100-size16777216	2.66	0.13	2.52	289760	0	70496	1	231
art_original-genome-pe100-size16777216	6.65	0.86	5.78	58136	0	21068	1	149
art_modern-genome-pe100-size16777216	0.38	0.14	1.35	130356	0	33637	6070	73
art_modern_gcc-genome-pe100-size16777216	0.43	0.14	2.15	111872	0	31772	3687	46
wgsim-genome-pe100-size67108864	4.19	0.29	3.89	341024	0	99289	1	25
pirs-genome-pe100-size67108864	2.09	0.93	14.65	77736	0	34106	172199	289
dwgsim-genome-pe100-size67108864	10.46	0.51	9.94	1125440	0	279393	1	194
art_original-genome-pe100-size67108864	26.42	3.10	23.31	140512	0	82513	3	373
art_modern-genome-pe100-size67108864	1.02	0.51	5.29	185316	0	58393	13290	129
art_modern_gcc-genome-pe100-size67108864	1.96	0.21	9.04	161224	0	56399	30918	126
wgsim-genome-pe100-size268435456	17.04	1.36	15.67	1323716	0	394199	1	613
pirs-genome-pe100-size268435456	8.68	3.47	59.41	274076	0	132418	714955	1319
dwgsim-genome-pe100-size268435456	42.00	2.06	39.94	4467360	0	1114977	2	1058
art_original-genome-pe100-size268435456	105.86	12.98	92.85	533808	0	328274	7	2368
art_modern-genome-pe100-size268435456	3.95	1.89	22.10	382988	0	157086	54811	662
art_modern_gcc-genome-pe100-size268435456	6.08	1.59	35.50	359288	0	155033	71053	354
wgsim-transcriptome-pe100-size1024	0.06	0.01	0.05	14240	0	931	1	9
dwgsim-transcriptome-pe100-size1024	0.17	0.01	0.15	12000	0	7007	1	28
art_original-transcriptome-pe100-size1024	0.40	0.04	0.35	9600	0	628	1	3
art_modern-transcriptome-pe100-size1024	0.11	0.06	0.14	113920	0	25863	551	77
art_modern_gcc-transcriptome-pe100-size1024	0.13	0.04	0.21	95688	0	23982	484	13
wgsim-transcriptome-pe100-size4096	0.25	0.01	0.24	13920	0	930	1	31
dwgsim-transcriptome-pe100-size4096	0.65	0.06	0.59	12000	0	25440	1	134
art_original-transcriptome-pe100-size4096	1.60	0.20	1.40	9760	0	674	1	122
art_modern-transcriptome-pe100-size4096	0.16	0.08	0.39	117628	0	27656	1132	68
art_modern_gcc-transcriptome-pe100-size4096	0.21	0.04	0.61	99200	0	25675	2191	17
wgsim-transcriptome-pe100-size16384	0.99	0.05	0.93	13920	0	929	1	34
dwgsim-transcriptome-pe100-size16384	2.63	0.25	2.37	12160	0	99168	1	425
art_original-transcriptome-pe100-size16384	6.43	0.77	5.65	10184	0	905	1	357
art_modern-transcriptome-pe100-size16384	0.32	0.19	1.27	150144	0	35966	4278	74
art_modern_gcc-transcriptome-pe100-size16384	0.49	0.17	2.15	119920	0	32412	4723	63
wgsim-transcriptome-pe100-size65536	3.91	0.24	3.66	14080	0	930	1	117
dwgsim-transcriptome-pe100-size65536	10.46	0.99	9.45	12320	0	394079	1	2074
art_original-transcriptome-pe100-size65536	25.53	3.06	22.46	12108	0	1866	3	354
art_modern-transcriptome-pe100-size65536	1.03	0.51	5.06	252244	0	63037	14153	114
art_modern_gcc-transcriptome-pe100-size65536	1.54	0.52	8.28	226676	0	59721	17544	77
wgsim-transcriptome-pe100-size262144	15.59	1.00	14.58	13920	0	929	1	95
dwgsim-transcriptome-pe100-size262144	41.54	3.85	37.62	11840	0	1573728	6	8503
art_original-transcriptome-pe100-size262144	102.32	11.88	90.42	24392	0	6468	9	766
art_modern-transcriptome-pe100-size262144	3.87	1.83	20.58	687392	0	176268	59164	442
art_modern_gcc-transcriptome-pe100-size262144	6.69	1.72	36.13	664120	0	172906	83247	945
wgsim-genome-pe300-size1048576	0.06	0.00	0.05	18404	0	2467	1	3
pirs-genome-pe300-size1048576	0.06	0.01	0.27	16796	0	2670	1169	28
dwgsim-genome-pe300-size1048576	0.16	0.01	0.14	28960	0	5217	1	6
art_original-genome-pe300-size1048576	0.39	0.01	0.37	12620	0	1924	1	32
art_modern-genome-pe300-size1048576	0.14	0.09	0.17	116860	0	26295	660	79
art_modern_gcc-genome-pe300-size1048576	0.12	0.03	0.21	98456	0	24455	598	20
wgsim-genome-pe300-size4194304	0.22	0.02	0.19	33736	0	7077	1	30
pirs-genome-pe300-size4194304	0.21	0.05	1.19	19460	0	4215	4432	50
dwgsim-genome-pe300-size4194304	0.60	0.03	0.57	80960	0	18272	1	28
art_original-genome-pe300-size4194304	1.48	0.08	1.39	22064	0	5767	1	21
art_modern-genome-pe300-size4194304	0.17	0.09	0.38	120156	0	27794	1206	77
art_modern_gcc-genome-pe300-size4194304	0.19	0.05	0.57	101384	0	26016	1660	45
wgsim-genome-pe300-size16777216	0.88	0.08	0.80	95136	0	25508	1	30
pirs-genome-pe300-size16777216	0.54	0.18	3.36	31848	0	10364	17992	94
dwgsim-genome-pe300-size16777216	2.34	0.12	2.22	289760	0	70497	1	35
art_original-genome-pe300-size16777216	5.93	0.33	5.60	58548	0	21128	1	63
art_modern-genome-pe300-size16777216	0.32	0.18	1.27	132304	0	33955	2887	78
art_modern_gcc-genome-pe300-size16777216	0.45	0.09	2.10	114060	0	32087	5311	23
wgsim-genome-pe300-size67108864	3.34	0.30	3.04	341060	0	99287	1	7
pirs-genome-pe300-size67108864	2.13	0.60	13.48	81224	0	34940	72152	148
dwgsim-genome-pe300-size67108864	9.32	0.53	8.79	1125600	0	279395	2	79
art_original-genome-pe300-size67108864	23.63	1.27	22.35	140648	0	82575	1	103
art_modern-genome-pe300-size67108864	1.10	0.41	5.06	186568	0	58671	20147	121
art_modern_gcc-genome-pe300-size67108864	1.46	0.37	8.13	162448	0	56526	15707	129
wgsim-genome-pe300-size268435456	13.43	1.17	12.26	1323840	0	394199	1	87
pirs-genome-pe300-size268435456	8.48	2.41	53.45	277768	0	133250	292175	576
dwgsim-genome-pe300-size268435456	37.29	2.01	35.27	4467840	0	1114978	1	721
art_original-genome-pe300-size268435456	94.50	5.08	89.41	533784	0	328338	5	887
art_modern-genome-pe300-size268435456	3.76	1.69	20.05	383456	0	156944	51314	405
art_modern_gcc-genome-pe300-size268435456	5.77	1.24	33.24	360072	0	155120	70718	295
wgsim-transcriptome-pe300-size1024	0.06	0.01	0.05	14080	0	928	1	2
dwgsim-transcriptome-pe300-size1024	0.16	0.01	0.14	12000	0	7009	1	22
art_original-transcriptome-pe300-size1024	0.33	0.01	0.31	9920	0	693	1	2
art_modern-transcriptome-pe300-size1024	0.12	0.09	0.13	114932	0	26070	461	63
art_modern_gcc-transcriptome-pe300-size1024	0.12	0.04	0.19	96832	0	24529	478	15
wgsim-transcriptome-pe300-size4096	0.22	0.02	0.19	13760	0	928	1	3
dwgsim-transcriptome-pe300-size4096	0.63	0.07	0.56	12160	0	25440	1	138
art_original-transcriptome-pe300-size4096	1.29	0.08	1.21	10080	0	734	1	7
art_modern-transcriptome-pe300-size4096	0.17	0.08	0.39	118636	0	27774	1358	64
art_modern_gcc-transcriptome-pe300-size4096	0.21	0.05	0.61	100212	0	25896	2032	9
wgsim-transcriptome-pe300-size16384	0.85	0.07	0.77	13920	0	928	1	7
dwgsim-transcriptome-pe300-size16384	2.50	0.24	2.25	12160	0	99169	1	466
art_original-transcriptome-pe300-size16384	5.18	0.27	4.90	10472	0	942	1	46
art_modern-transcriptome-pe300-size16384	0.33	0.17	1.32	144232	0	34466	3056	69
art_modern_gcc-transcriptome-pe300-size16384	0.47	0.14	2.12	121792	0	32815	5415	25
wgsim-transcriptome-pe300-size65536	3.25	0.22	3.02	13920	0	928	1	31
dwgsim-transcriptome-pe300-size65536	9.94	0.97	8.95	12000	0	394081	1	2039
art_original-transcriptome-pe300-size65536	20.69	1.02	19.66	12768	0	1904	3	116
art_modern-transcriptome-pe300-size65536	1.03	0.46	5.21	251156	0	61717	14088	184
art_modern_gcc-transcriptome-pe300-size65536	1.67	0.39	8.40	227544	0	59854	21434	61
wgsim-transcriptome-pe300-size262144	13.00	0.89	12.10	13920	0	930	1	74
dwgsim-transcriptome-pe300-size262144	39.74	3.75	35.93	12320	0	1573728	2	8089
art_original-transcriptome-pe300-size262144	82.55	4.27	78.27	25056	0	6514	7	585
art_modern-transcriptome-pe300-size262144	3.94	1.54	20.63	688036	0	174754	65873	235
art_modern_gcc-transcriptome-pe300-size262144	6.43	1.37	33.74	664740	0	172759	83031	394
