## Supplementary material for "art_modern: An Accelerated ART Simulator of Diverse Next-Generation Sequencing Reads": Raw Data for Figures and R-Produced Figures: time-speedup-20260209.tsv

TEST_CASE	WALL_CLOCK	SYSTEM	USER	RSS	MAJ_PG_F	MIN_PG_F	VOL_CTX_S	IV_CTX_S
art_modern-genome-pe100-nthreads1	7.38	0.35	7.96	164256	89	74411	124304	236
art_modern_gcc-genome-pe100-nthreads1	11.97	0.54	12.53	140824	0	72591	191046	307
art_modern-transcriptome-pe100-nthreads1	4.24	0.32	4.61	194888	0	47251	66065	135
art_modern_gcc-transcriptome-pe100-nthreads1	7.14	0.36	7.59	172044	0	45452	108437	230
art_modern-genome-pe100-nthreads2	3.81	0.71	7.49	174860	0	77021	64499	139
art_modern_gcc-genome-pe100-nthreads2	6.17	0.27	12.70	151520	0	75235	96846	393
art_modern-transcriptome-pe100-nthreads2	2.67	0.34	4.34	204400	0	49836	43878	121
art_modern_gcc-transcriptome-pe100-nthreads2	4.33	0.25	7.16	182652	0	48069	67465	86
art_modern-genome-pe100-nthreads4	2.05	0.68	7.61	196316	0	82452	37996	268
art_modern_gcc-genome-pe100-nthreads4	3.23	0.37	12.67	172396	0	80553	49829	157
art_modern-transcriptome-pe100-nthreads4	1.84	0.34	4.45	226652	0	55292	30247	201
art_modern_gcc-transcriptome-pe100-nthreads4	2.90	0.23	7.19	203236	0	53356	44103	175
art_modern-genome-pe100-nthreads8	1.56	0.86	8.71	390484	0	131215	18767	186
art_modern_gcc-genome-pe100-nthreads8	2.54	0.55	14.93	216664	0	91732	33149	190
art_modern-transcriptome-pe100-nthreads8	1.14	0.43	4.88	299888	0	73937	19092	190
art_modern_gcc-transcriptome-pe100-nthreads8	2.03	0.42	8.16	245744	0	63958	25580	371
art_modern-genome-pe100-nthreads16	1.19	0.85	11.89	548888	0	170797	15337	551
art_modern_gcc-genome-pe100-nthreads16	1.69	0.69	20.04	308996	0	114786	14943	685
art_modern-transcriptome-pe100-nthreads16	1.08	0.64	6.18	596568	0	148169	11763	212
art_modern_gcc-transcriptome-pe100-nthreads16	1.59	0.42	10.47	329604	0	85053	17911	181
art_modern-genome-pe300-nthreads1	7.01	0.80	6.98	165796	0	74388	108932	226
art_modern_gcc-genome-pe300-nthreads1	11.43	0.34	12.06	142284	0	72635	180489	157
art_modern-transcriptome-pe300-nthreads1	4.07	0.48	4.00	195056	0	47327	63983	95
art_modern_gcc-transcriptome-pe300-nthreads1	6.59	0.18	6.95	172852	0	45538	104135	92
art_modern-genome-pe300-nthreads2	3.74	0.67	7.13	175912	0	77040	57270	218
art_modern_gcc-genome-pe300-nthreads2	6.09	0.26	12.21	152688	0	75271	91893	363
art_modern-transcriptome-pe300-nthreads2	2.65	0.30	4.23	206780	0	49988	42567	239
art_modern_gcc-transcriptome-pe300-nthreads2	4.24	0.34	6.87	183324	0	48181	63530	190
art_modern-genome-pe300-nthreads4	2.07	0.48	7.57	197292	0	82567	33910	363
art_modern_gcc-genome-pe300-nthreads4	3.13	0.31	11.99	173812	0	80597	44985	482
art_modern-transcriptome-pe300-nthreads4	1.78	0.27	4.30	227732	0	55369	29332	181
art_modern_gcc-transcriptome-pe300-nthreads4	2.83	0.28	6.95	204288	0	53472	41258	83
art_modern-genome-pe300-nthreads8	1.50	0.70	8.44	242840	0	94078	17149	169
art_modern_gcc-genome-pe300-nthreads8	2.43	0.58	14.09	216072	0	91468	29114	280
art_modern-transcriptome-pe300-nthreads8	1.12	0.43	4.64	269764	0	65963	12436	163
art_modern_gcc-transcriptome-pe300-nthreads8	1.77	0.30	7.69	246396	0	64180	22964	237
art_modern-genome-pe300-nthreads16	1.02	0.73	10.46	332716	0	116568	16758	318
art_modern_gcc-genome-pe300-nthreads16	1.66	0.64	19.41	305056	0	113633	14461	438
art_modern-transcriptome-pe300-nthreads16	1.01	0.49	5.90	355740	0	87947	15131	271
art_modern_gcc-transcriptome-pe300-nthreads16	1.61	0.36	9.96	332808	0	86128	19030	356
art_modern-genome-pe100-nthreads1	7.31	0.25	8.02	164284	0	74337	131402	132
art_modern_gcc-genome-pe100-nthreads1	11.87	0.36	12.55	141120	0	72585	191154	113
art_modern-transcriptome-pe100-nthreads1	4.13	0.14	4.49	194596	0	47182	67947	92
art_modern_gcc-transcriptome-pe100-nthreads1	6.80	0.21	7.22	171892	0	45430	108092	262
art_modern-genome-pe100-nthreads2	3.76	0.51	7.46	175072	0	77017	66318	231
art_modern_gcc-genome-pe100-nthreads2	6.17	0.32	12.63	151432	0	75220	96610	403
art_modern-transcriptome-pe100-nthreads2	2.66	0.31	4.27	205156	0	49848	45470	134
art_modern_gcc-transcriptome-pe100-nthreads2	4.31	0.18	7.16	182824	0	48066	68324	40
art_modern-genome-pe100-nthreads4	2.00	0.59	7.35	196072	0	82402	38735	177
art_modern_gcc-genome-pe100-nthreads4	3.15	0.27	12.38	172428	0	80565	49570	116
art_modern-transcriptome-pe100-nthreads4	1.82	0.27	4.35	226284	0	55194	32046	88
art_modern_gcc-transcriptome-pe100-nthreads4	2.89	0.13	7.15	203792	0	53370	46901	32
art_modern-genome-pe100-nthreads8	1.52	0.88	8.52	388224	0	130544	19269	126
art_modern_gcc-genome-pe100-nthreads8	2.53	0.63	14.63	214784	0	91236	29754	92
art_modern-transcriptome-pe100-nthreads8	1.23	0.43	4.73	310220	0	76330	18334	115
art_modern_gcc-transcriptome-pe100-nthreads8	1.75	0.36	7.90	245760	0	63985	21417	41
art_modern-genome-pe100-nthreads16	1.15	0.77	11.19	528580	0	165927	14875	347
art_modern_gcc-genome-pe100-nthreads16	1.69	0.72	19.78	301244	0	112929	12439	174
art_modern-transcriptome-pe100-nthreads16	1.04	0.47	5.98	488352	0	120954	14055	145
art_modern_gcc-transcriptome-pe100-nthreads16	1.53	0.39	10.81	329720	0	85025	18231	211
art_modern-genome-pe300-nthreads1	6.99	0.73	7.06	165948	0	74380	109159	84
art_modern_gcc-genome-pe300-nthreads1	11.38	0.16	12.04	142252	0	72627	181553	72
art_modern-transcriptome-pe300-nthreads1	4.12	0.56	3.92	194992	0	47325	66465	88
art_modern_gcc-transcriptome-pe300-nthreads1	6.60	0.09	6.94	172848	0	45534	107183	27
art_modern-genome-pe300-nthreads2	3.59	0.49	7.05	175880	0	77040	56520	85
art_modern_gcc-genome-pe300-nthreads2	5.94	0.24	12.07	152628	0	75269	89470	114
art_modern-transcriptome-pe300-nthreads2	2.63	0.36	4.12	206356	0	49982	41254	79
art_modern_gcc-transcriptome-pe300-nthreads2	4.18	0.16	6.86	183496	0	48171	64388	27
art_modern-genome-pe300-nthreads4	1.96	0.34	7.28	197516	0	82504	35617	89
art_modern_gcc-genome-pe300-nthreads4	3.08	0.25	11.91	173708	0	80602	45287	128
art_modern-transcriptome-pe300-nthreads4	1.80	0.25	4.25	227632	0	55343	30842	96
art_modern_gcc-transcriptome-pe300-nthreads4	2.81	0.22	6.80	204496	0	53472	42810	76
art_modern-genome-pe300-nthreads8	1.49	0.69	8.29	239904	0	93133	16140	129
art_modern_gcc-genome-pe300-nthreads8	2.36	0.48	13.96	216628	0	91436	30917	149
art_modern-transcriptome-pe300-nthreads8	1.26	0.36	4.62	273048	0	67051	19815	148
art_modern_gcc-transcriptome-pe300-nthreads8	2.00	0.19	7.77	246532	0	64380	30800	63
art_modern-genome-pe300-nthreads16	1.01	0.66	10.36	330624	0	115900	17213	178
art_modern_gcc-genome-pe300-nthreads16	1.57	0.57	18.48	299668	0	112455	13983	116
art_modern-transcriptome-pe300-nthreads16	1.02	0.55	5.52	457404	0	113315	18219	254
art_modern_gcc-transcriptome-pe300-nthreads16	1.52	0.32	10.18	330420	0	85138	18272	173
art_modern-genome-pe100-nthreads1	7.17	0.17	7.84	164192	0	74328	121161	80
art_modern_gcc-genome-pe100-nthreads1	11.83	0.22	12.59	141004	0	72585	192678	49
art_modern-transcriptome-pe100-nthreads1	4.18	0.17	4.67	194628	0	47190	67787	74
art_modern_gcc-transcriptome-pe100-nthreads1	6.85	0.16	7.26	171976	0	45436	110889	54
art_modern-genome-pe100-nthreads2	3.73	0.68	7.26	175076	0	77140	68335	98
art_modern_gcc-genome-pe100-nthreads2	6.04	0.26	12.47	151640	0	75231	96711	56
art_modern-transcriptome-pe100-nthreads2	2.66	0.39	4.26	205964	0	49835	44935	81
art_modern_gcc-transcriptome-pe100-nthreads2	4.30	0.12	7.20	182624	0	48069	70489	29
art_modern-genome-pe100-nthreads4	2.03	0.60	7.39	196148	0	82405	38877	116
art_modern_gcc-genome-pe100-nthreads4	3.31	0.32	12.58	172604	0	80578	50195	134
art_modern-transcriptome-pe100-nthreads4	1.80	0.26	4.40	226576	0	55196	31658	93
art_modern_gcc-transcriptome-pe100-nthreads4	2.89	0.19	7.21	203660	0	53367	44763	52
art_modern-genome-pe100-nthreads8	1.50	0.80	8.48	363692	0	124435	20352	113
art_modern_gcc-genome-pe100-nthreads8	2.52	0.42	14.66	214916	0	91255	36248	107
art_modern-transcriptome-pe100-nthreads8	1.12	0.49	4.72	348204	0	85851	15114	97
art_modern_gcc-transcriptome-pe100-nthreads8	1.73	0.29	8.03	245844	0	63958	24114	70
art_modern-genome-pe100-nthreads16	1.08	0.79	11.07	536996	0	167933	13550	193
art_modern_gcc-genome-pe100-nthreads16	1.65	0.75	19.64	322220	0	118196	13247	340
art_modern-transcriptome-pe100-nthreads16	0.99	0.47	5.99	424668	0	105105	14639	147
art_modern_gcc-transcriptome-pe100-nthreads16	1.58	0.38	10.07	329628	0	85015	19290	62
art_modern-genome-pe300-nthreads1	7.04	1.00	6.74	165440	0	74379	111972	111
art_modern_gcc-genome-pe300-nthreads1	11.38	0.18	12.07	142220	0	72627	180768	47
art_modern-transcriptome-pe300-nthreads1	4.07	0.52	3.99	195524	0	47340	64796	69
art_modern_gcc-transcriptome-pe300-nthreads1	6.59	0.10	6.95	172796	0	45534	105926	44
art_modern-genome-pe300-nthreads2	3.67	0.39	7.28	176560	0	77199	58735	113
art_modern_gcc-genome-pe300-nthreads2	5.84	0.26	11.88	152680	0	75280	88365	50
art_modern-transcriptome-pe300-nthreads2	2.62	0.29	4.13	206500	0	49980	43181	65
art_modern_gcc-transcriptome-pe300-nthreads2	4.19	0.12	6.93	183424	0	48182	65139	39
art_modern-genome-pe300-nthreads4	1.95	0.36	7.20	196672	0	82398	34591	82
art_modern_gcc-genome-pe300-nthreads4	3.08	0.33	11.93	173812	0	80580	45232	79
art_modern-transcriptome-pe300-nthreads4	1.82	0.30	4.21	227660	0	55312	31150	87
art_modern_gcc-transcriptome-pe300-nthreads4	2.83	0.24	6.86	204632	0	53466	42367	103
art_modern-genome-pe300-nthreads8	1.48	0.53	8.51	239720	0	93153	21992	131
art_modern_gcc-genome-pe300-nthreads8	2.39	0.53	14.04	215980	0	91215	28967	212
art_modern-transcriptome-pe300-nthreads8	1.11	0.41	4.55	270008	0	66009	13884	170
art_modern_gcc-transcriptome-pe300-nthreads8	1.70	0.34	7.71	246752	0	64125	21839	148
art_modern-genome-pe300-nthreads16	1.09	0.78	10.58	497988	0	158031	19795	834
art_modern_gcc-genome-pe300-nthreads16	1.64	0.64	18.55	301548	0	112739	15080	265
art_modern-transcriptome-pe300-nthreads16	1.00	0.47	5.60	422676	0	104510	18667	198
art_modern_gcc-transcriptome-pe300-nthreads16	1.65	0.36	9.99	333280	0	86003	19914	167
